# Comparing hormone dynamics in cereal crops via transient expression of hormone sensors

**DOI:** 10.1101/2023.11.14.567063

**Authors:** Thai Q. Dao, Colleen Drapek, Alexander Jones, Samuel Leiboff

## Abstract

Plant hormones are small molecules which elicit profound physiological responses. Although plant hormone biosynthesis and response genes have been critical for agricultural improvement, it has been difficult to experimentally compare hormone biology across species because of complex phenotypic outputs. We used transient expression of genetic hormone sensors and transcriptomics to quantify tissue-specific gibberellic acid (GA) and auxin responses across tissues and genotypes in cereal crops. We found that the FRET-based GPS2 biosensor detects exogenous GA treatments in maize, barley, sorghum, and wheat, in both vegetative and floral tissues. Measuring GPS2 output across GA dosages revealed tissue- and genotype-specific differences in GA sensor response. We observed marked differences in maize vs barley leaves and floral tissues and an unexpected drop in GPS2 output in the maize *d1* GA biosynthesis mutant after GA treatment, likely reflecting differences in bioactive GA content, GA transport, and mechanisms of GA response. We then used RNAseq to measure transcriptional responses to GA treatment in leaves from maize wildtype, *d1*, and barley as well as floral tissues from maize and barley for a cross-tissue, cross-genotype, and cross-species GA-response comparison. After orthology prediction and analysis of within- and cross-species GO-term enrichment, we identified core sets of GA-responsive genes in each species as well as maize- barley orthogroups. Our analysis suggests that downregulation of *GA-INSENSITIVE DWARF1* (*GID1*) and upregulation of α*-Expansin1* (*EXPA1*) orthologs comprises a universal GA-response mechanism that is independent of GA biosynthesis, and identifies F-Box proteins, hexokinase, and AMPK/SNF1 protein kinase orthologs as unexpected cross-tissue, cross-genotype, and cross-species GA-responsive genes. We then compared the transient expression of the DR5, DR5v2, and DII-mDII auxin reporters in barley and maize and find that although DR5 did not respond to exogenous auxin in barley, DR5v2 responded to auxin treatment with a similar magnitude as in maize. Both species display auxin-mediated DII degradation that requires the 26S proteasome.
