## Supplementary File 3 for "Comparing hormone dynamics in cereal crops via transient expression of hormone sensors"

### Sheet: plot_K_FC_ordered
	B73_54DAG_leaf	d1_54DAG_leaf	B73_90DAG_leaf	B73_90DAG_floret	symbol	Family	Function
Zm00001eb391360	3.55519	2.76711	2.52915	1.33309	NA
Zm00001eb084720	3.09728	1.45355	3.07129	2.99709	ereb91	AP2/EREBP transcription factor	N/A
Zm00001eb130570	2.92019	1.86408	2.42717	2.34527	Zm00001d040659
Zm00001eb249600	2.57684	2.08742	2.47573	2.38531	gpm282	Expansin	Cell-wall loosening during cell growth and elongation
Zm00001eb149460	2.37154	1.12622	1.47826	0.903771	expa1	Expansin	Cell-wall loosening during cell growth and elongation
Zm00001eb082630	1.51853	0.813362	1.02158	0.734828	IDP200
Zm00001eb125980	1.01545	0.604897	-0.916281	-1.10405	bnlg1452
Zm00001eb268180	0.935831	1.09406	1.66152	1.31407	ereb72	AP2/EREBP transcription factor
Zm00001eb052470	0.780245	0.820415	0.860928	0.707629	umc2047	Polyphosphate phosphatase
Zm00001eb193970	0.738766	0.79051	0.673436	0.591689	fbl41	F-box protein	Confers resistance to banded leaf and sheath blight
Zm00001eb112460	0.716104	1.20857	1.46252	0.893463	cl31479_3
Zm00001eb359410	0.619905	0.686252	-1.4986	-0.630311	NA
Zm00001eb296400	-0.713171	-0.782066	-1.19402	-0.754952	IDP3790
Zm00001eb292010	-0.771795	-0.889476	-1.61161	-1.05507	NA
Zm00001eb103380	-0.821077	-1.68393	-2.55887	-1.27661	NA
Zm00001eb368510	-0.827367	-0.869215	-1.10756	-1.16269	NA
Zm00001eb153620	-0.835562	-0.908313	-1.50598	-0.826756	hex5	Hexokinase	Sugar signaling and metabolism, response to phytohormone
Zm00001eb013270	-0.89554	-0.761848	-1.15019	-0.760698	akin2	SNF1-related protein kinase	Sugar signaling and metabolism
Zm00001eb024020	-0.910847	-1.16474	-1.41136	-0.867751	NA
Zm00001eb099980	-0.918847	-1.28383	-0.794877	-1.10521	ereb202	AP2/EREBP transcription factor
Zm00001eb206040	-0.936096	-1.18472	-1.58787	-1.48732	lox10	Lipoxygenase	Green leaf volatiles, jasmonate biosynthesis, herbivore defense
Zm00001eb406880	-0.939134	-0.647162	-0.654028	-0.887398	gdcp1	Glycine decarboxylase	Folate and C1 metabolism
Zm00001eb140430	-0.995591	-1.11505	-0.967329	-1.21232	NA
Zm00001eb166410	-1.09161	-1.72964	-0.922059	-1.36137	cl5155_1
Zm00001eb313850	-1.1427	-1.61975	-1.14936	-1.14122	ereb102	AP2/EREBP transcription factor
Zm00001eb421990	-1.17097	-0.874504	-0.766383	-0.959981	NA
Zm00001eb370960	-1.17262	-1.09777	-0.959917	-1.04016	wrky111	WRKY transcription factor
Zm00001eb266370	-1.25339	-1.8033	-1.76902	-1.34684	myb21	MYB transcription factor
Zm00001eb179440	-1.33896	-1.50088	-1.63965	-0.905359	umc1511
Zm00001eb096680	-1.35619	-1.27448	-1.85114	-1.41193	pip2b	Aquaporin	Transmembrane transport
Zm00001eb126270	-1.36291	-0.844635	-0.757228	-0.758473	umc1717a
Zm00001eb349710	-1.3898	-1.13561	-1.17496	-1.04484	gid2	F-box protein
Zm00001eb298440	-1.41052	-0.913266	-1.99192	-1.22537	alt7	Alanine aminotransferase
Zm00001eb287800	-1.46072	-1.67554	-1.0216	-1.2454	gid1	GA receptor	Bind GA and interact with DELLA proteins
Zm00001eb287810	-1.62673	-1.66796	-1.01984	-0.968336	NA
Zm00001eb141310	-1.65467	-1.25315	-1.05665	-1.50774	gras4	GRAS transcription factor
Zm00001eb124740	-1.73211	-1.86234	-1.69348	-2.1356	NA
Zm00001eb006210	-1.79841	-1.1408	-1.24064	-0.917034	ereb182	AP2/EREBP transcription factor
Zm00001eb232250	-1.93653	-2.17331	-1.31178	-1.85161	NA
Zm00001eb334460	-2.13546	-1.96775	-1.12531	-1.35848	NA
Zm00001eb285770	-2.29763	-1.74012	-1.26606	-1.56657	NA
Zm00001eb047120	-2.4404	-1.61476	-2.0362	-2.89769	prx59	Peroxidase
Zm00001eb046960	-2.48397	-1.71805	-1.69264	-1.00025	cl31689_1
Zm00001eb363140	-2.68371	-1.52561	-2.08947	-2.55831	gras2	GRAS transcription factor
Zm00001eb313700	-2.68433	-1.383	-1.35181	-1.38357	NA
Zm00001eb285790	-3.04599	-2.17332	-2.45539	-2.13118	znf7	Zinc finger protein
Zm00001eb111610	-3.71954	-2.19247	-2.32978	-2.42454	NA
