## Supplementary File 1 for "Comparing hormone dynamics in cereal crops via transient expression of hormone sensors"

### Sheet: Sheet1
Index#	Sample	Replicate	Raw reads (Mb)	Clean reads (Mb)	Passed %	Paired %	Unique mapped reads %	Multi mapped reads %	Overall alignment %
1	B73_90DAG_leaf_0uMGA3	1	32.51	32.04	0.985543	1	0.93	0.0349	0.9757
2	B73_90DAG_floret_0uMGA3	1	41.59	40.96	0.984852	1	0.9291	0.0369	0.9782
3	B73_90DAG_leaf_0uMGA3	2	26.51	26.13	0.985666	1	0.9328	0.0306	0.9766
4	B73_90DAG_floret_0uMGA3	2	36.69	36	0.981194	1	0.9328	0.0333	0.9786
5	B73_90DAG_leaf_0uMGA3	3	29.52	29.12	0.98645	1	0.9332	0.0346	0.9794
6	B73_90DAG_floret_0uMGA3	3	35.96	35.45	0.985818	1	0.9308	0.0348	0.9778
7	B73_90DAG_leaf_100uMGA3	1	18.54	18.34	0.989213	1	0.87	0.086	0.9686
8	B73_90DAG_floret_100uMGA3	1	27.09	26.77	0.988188	1	0.9263	0.0353	0.9739
9	B73_90DAG_leaf_100uMGA3	2	27.72	27.39	0.988095	1	0.9272	0.039	0.9776
10	B73_90DAG_floret_100uMGA3	2	27.79	27.45	0.987765	1	0.9283	0.038	0.9785
11	B73_90DAG_leaf_100uMGA3	3	28.86	28.47	0.986486	1	0.9228	0.0416	0.9764
12	B73_90DAG_floret_100uMGA3	3	23.96	23.65	0.987062	1	0.9249	0.0392	0.9762
13	Barley_45DAG_leaf_0uMGA3	1	25.09	24.64	0.982065	1	0.8485	0.0862	0.9538
14	Barley_45DAG_floret_0uMGA3	1	30.73	30.22	0.983404	1	0.9073	0.0304	0.9579
15	Barley_45DAG_leaf_0uMGA3	2	31.21	30.53	0.978212	1	0.8413	0.0909	0.9542
16	Barley_45DAG_floret_0uMGA3	2	18.85	18.47	0.979841	1	0.9061	0.0281	0.9563
17	B73_54DAG_leaf_0uMGA3	1	28.01	26.89	0.960014	1	0.9393	0.0303	0.9794
18	Barley_45DAG_leaf_0uMGA3	3	26.29	25.95	0.987067	1	0.8317	0.1103	0.9613
19	Barley_45DAG_floret_0uMGA3	3	25	24.58	0.9832	1	0.9028	0.0344	0.9572
20	Barley_45DAG_leaf_100uMGA3	1	35.1	34.54	0.984046	1	0.8636	0.0771	0.9599
21	Barley_45DAG_floret_100uMGA3	1	28.28	27.67	0.97843	1	0.9064	0.0298	0.9579
22	Barley_45DAG_leaf_100uMGA3	2	26.83	26	0.969064	1	0.8515	0.0846	0.9549
23	Barley_45DAG_floret_100uMGA3	2	21.91	21.56	0.984026	1	0.911	0.0283	0.9595
24	B73_54DAG_leaf_0uMGA3	2	34.99	33.85	0.967419	1	0.94	0.0266	0.9784
25	Barley_45DAG_leaf_100uMGA3	3	31.37	30.63	0.976411	1	0.8554	0.083	0.9575
26	B73_54DAG_leaf_0uMGA3	3	27.66	26.75	0.967101	1	0.9374	0.0302	0.9782
27	Barley_45DAG_floret_100uMGA3	3	25.88	25.32	0.978362	1	0.9105	0.0303	0.9588
28	d1_54DAG_leaf_0uMGA3	1	31.17	29.69	0.952518	1	0.8283	0.0272	0.8928
29	d1_54DAG_leaf_0uMGA3	2	28.19	26.97	0.956722	1	0.8315	0.0247	0.8979
31	d1_54DAG_leaf_0uMGA3	3	32.53	31.31	0.962496	1	0.8381	0.0278	0.9024
32	B73_54DAG_leaf_100uMGA3	1	47.97	45.79	0.954555	1	0.9338	0.0271	0.9729
33	B73_54DAG_leaf_100uMGA3	2	31.49	30.19	0.958717	1	0.9388	0.0268	0.9775
34	B73_54DAG_leaf_100uMGA3	3	25.86	24.86	0.96133	1	0.9168	0.0457	0.9761
35	d1_54DAG_leaf_100uMGA3	1	31.61	29.93	0.946852	1	0.8336	0.0265	0.9024
36	d1_54DAG_leaf_100uMGA3	2	28.94	27.77	0.959572	1	0.8284	0.0244	0.8972
42	d1_54DAG_leaf_100uMGA3	3	24.83	23.66	0.95288	1	0.8376	0.0272	0.9025
