## Supplementary File 4 for "Comparing hormone dynamics in cereal crops via transient expression of hormone sensors"

### Sheet: statistics overall
Number of species	4
Number of genes	201176
Number of genes in orthogroups	178474
Number of unassigned genes	22702
Percentage of genes in orthogroups	88.7
Percentage of unassigned genes	11.3
Number of orthogroups	28960
Number of species-specific orthogroups	10273
Number of genes in species-specific orthogroups	44902
Percentage of genes in species-specific orthogroups	22.3
Mean orthogroup size	6.2
Median orthogroup size	5
G50 (assigned genes)	8
G50 (all genes)	7
O50 (assigned genes)	6847
O50 (all genes)	8356
Number of orthogroups with all species present	9311
Number of single-copy orthogroups	775
Date	2022-04-20
Orthogroups file	Orthogroups.tsv
Unassigned genes file	Orthogroups_UnassignedGenes.tsv
Per-species statistics	Statistics_PerSpecies.tsv
Overall statistics	Statistics_Overall.tsv
Orthogroups shared between species	Orthogroups_SpeciesOverlaps.tsv
Average number of genes per-species in orthogroup	Number of orthogroups	Percentage of orthogroups	Number of genes	Percentage of genes
<1	10269	35.5	24641	13.8
'1	11060	38.2	58320	32.7
'2	4896	16.9	45005	25.2
'3	1606	5.5	21110	11.8
'4	571	2	9827	5.5
'5	199	0.7	4220	2.4
'6	113	0.4	2855	1.6
'7	67	0.2	1966	1.1
'8	46	0.2	1535	0.9
'9	29	0.1	1079	0.6
'10	17	0.1	703	0.4
11-15	47	0.2	2365	1.3
16-20	21	0.1	1540	0.9
21-50	14	0	1517	0.8
51-100	4	0	1064	0.6
101-150	0	0	0	0
151-200	1	0	727	0.4
201-500	0	0	0	0
501-1000	0	0	0	0
'1001+	0	0	0	0
Number of species in orthogroup	Number of orthogroups
1	10273
2	3698
3	5678
4	9311

### Sheet: statistics per species
	Arabidopsis_thaliana	Hordeum_vulgare	Oryza_sativa	Zea_mays
Number of genes	48321	37961	42355	72539
Number of genes in orthogroups	43701	35701	34520	64552
Number of unassigned genes	4620	2260	7835	7987
Percentage of genes in orthogroups	90.4	94	81.5	89
Percentage of unassigned genes	9.6	6	18.5	11
Number of orthogroups containing species	15087	17185	19209	20466
Percentage of orthogroups containing species	52.1	59.3	66.3	70.7
Number of species-specific orthogroups	4157	1023	1709	3384
Number of genes in species-specific orthogroups	18469	8548	4845	13040
Percentage of genes in species-specific orthogroups	38.2	22.5	11.4	18
Number of genes per-species in orthogroup	Number of orthogroups	Number of orthogroups	Number of orthogroups	Number of orthogroups
'0	13873	11775	9751	8494
'1	4725	11146	10657	5695
'2	4588	3551	5367	5338
'3	2362	1094	1773	3245
'4	1265	510	708	2104
'5	707	236	272	1472
'6	440	142	151	865
'7	291	102	101	553
'8	181	65	56	366
'9	122	53	27	250
'10	95	34	21	148
11-15	190	96	60	317
16-20	46	44	8	68
21-50	62	81	8	39
51-100	12	22	0	3
101-150	1	4	0	2
151-200	0	1	0	0
201-500	0	3	0	1
501-1000	0	1	0	0
'1001+	0	0	0	0
Number of genes per-species in orthogroup	Percentage of orthogroups	Percentage of orthogroups	Percentage of orthogroups	Percentage of orthogroups
'0	47.9	40.7	33.7	29.3
'1	16.3	38.5	36.8	19.7
'2	15.8	12.3	18.5	18.4
'3	8.2	3.8	6.1	11.2
'4	4.4	1.8	2.4	7.3
'5	2.4	0.8	0.9	5.1
'6	1.5	0.5	0.5	3
'7	1	0.4	0.3	1.9
'8	0.6	0.2	0.2	1.3
'9	0.4	0.2	0.1	0.9
'10	0.3	0.1	0.1	0.5
11-15	0.7	0.3	0.2	1.1
16-20	0.2	0.2	0	0.2
21-50	0.2	0.3	0	0.1
51-100	0	0.1	0	0
101-150	0	0	0	0
151-200	0	0	0	0
201-500	0	0	0	0
501-1000	0	0	0	0
'1001+	0	0	0	0
Number of genes per-species in orthogroup	Number of genes	Number of genes	Number of genes	Number of genes
'0	0	0	0	0
'1	4725	11146	10657	5695
'2	9176	7102	10734	10676
'3	7086	3282	5319	9735
'4	5060	2040	2832	8416
'5	3535	1180	1360	7360
'6	2640	852	906	5190
'7	2037	714	707	3871
'8	1448	520	448	2928
'9	1098	477	243	2250
'10	950	340	210	1480
11-15	2375	1202	731	3917
16-20	805	773	146	1191
21-50	1881	2407	227	1093
51-100	772	1577	0	180
101-150	113	487	0	221
151-200	0	160	0	0
201-500	0	715	0	349
501-1000	0	727	0	0
'1001+	0	0	0	0
Number of genes per-species in orthogroup	Percentage of genes	Percentage of genes	Percentage of genes	Percentage of genes
'0	0	0	0	0
'1	9.8	29.4	25.2	7.9
'2	19	18.7	25.3	14.7
'3	14.7	8.6	12.6	13.4
'4	10.5	5.4	6.7	11.6
'5	7.3	3.1	3.2	10.1
'6	5.5	2.2	2.1	7.2
'7	4.2	1.9	1.7	5.3
'8	3	1.4	1.1	4
'9	2.3	1.3	0.6	3.1
'10	2	0.9	0.5	2
11-15	4.9	3.2	1.7	5.4
16-20	1.7	2	0.3	1.6
21-50	3.9	6.3	0.5	1.5
51-100	1.6	4.2	0	0.2
101-150	0.2	1.3	0	0.3
151-200	0	0.4	0	0
201-500	0	1.9	0	0.5
501-1000	0	1.9	0	0
'1001+	0	0	0	0

### Sheet: relationships
many-to-many	Arabidopsis_thaliana	Hordeum_vulgare	Oryza_sativa	Zea_mays
Arabidopsis_thaliana	0	7085	9248	14779
Hordeum_vulgare	5668	0	4213	6466
Oryza_sativa	7260	3840	0	8635
Zea_mays	18877	9719	13512	0
one-to-many	Arabidopsis_thaliana	Hordeum_vulgare	Oryza_sativa	Zea_mays
Arabidopsis_thaliana	0	1167	1748	3058
Hordeum_vulgare	3675	0	3790	8023
Oryza_sativa	3265	2369	0	7573
Zea_mays	1426	1171	1916	0
many-to-one	Arabidopsis_thaliana	Hordeum_vulgare	Oryza_sativa	Zea_mays
Arabidopsis_thaliana	0	11506	10202	4427
Hordeum_vulgare	3688	0	7057	3707
Oryza_sativa	4498	9217	0	4992
Zea_mays	11529	29238	27565	0
one-to-one	Arabidopsis_thaliana	Hordeum_vulgare	Oryza_sativa	Zea_mays
Arabidopsis_thaliana	0	3133	2855	1552
Hordeum_vulgare	3133	0	9558	4820
Oryza_sativa	2855	9558	0	4930
Zea_mays	1552	4820	4930	0

### Sheet: GA-responsive orthogroups
Species	Tissues	Unique GA-responsive orthogroups
Maize	B73_54DAG_leaf	1026
Maize	d1_54DAG_leaf	1074
Maize	B73_90DAG_leaf	1709
Maize	B73_90DAG_floret	336
Barley	GP_45DAG_leaf	407
Barley	GP_45DAG_floret	1034
