## Supplementary File 2 for "Comparing hormone dynamics in cereal crops via transient expression of hormone sensors"

### Sheet: GA_B73nc_d1nc
	GID	GO	EVIDENCE	SYMBOL	B73_54DAG_leaf	d1_54DAG_leaf	B73_90DAG_leaf	B73_90DAG_floret
2	Zm00001eb001670	GO:0009739	IEA	zag6	0.359292	0.343218	0.264385	0.00599511
3	Zm00001eb003730	GO:0009740	IEA	NA	0.2404	-0.0539194	-0.987774	-0.660529
5	Zm00001eb005840	GO:0042388	IEA	ct2	0.0520214	-0.184118	0.0774152	0.117662
6	Zm00001eb008010	GO:0009937	IEA	bnlg1953	0.0786766	0.289468	0.0743075	-0.261941
9	Zm00001eb009640	GO:0009740	IEA	umc2383a	0.540485	0.351965	0.257177	-0.0216964
11	Zm00001eb012310	GO:0009739	IEA	ibp2	0.0703204	0.0411196	0.220772	0.150201
15	Zm00001eb019930	GO:0009739	IEA	lbd5	-0.240266	-0.286926	0.900054	0.0765854
18	Zm00001eb021200	GO:0009686	IEA	cpps2	0.169637	-0.0847717	-0.227996	0.0402924
19	Zm00001eb022940	GO:0009739	IEA	NA	-0.105881	-0.165247	0.125423	0.07516
20	Zm00001eb023110	GO:0009686	IEA	pza00944	-0.154994	-0.182895	-0.0626325	-0.0538406
21	Zm00001eb023160	GO:0009739	IEA	mybr43	-0.0813419	-0.0807311	0.160214	0.0436415
22	Zm00001eb023540	GO:0009686	IEA	IDP8389	0.227201	-0.19208	0.285964	0.415209
23	Zm00001eb023590	GO:0009686	IEA	NA	-0.483912	-0.436907	-0.250546	-0.234501
24	Zm00001eb023780	GO:0009739	IEA	mybr32	-0.137684	-0.299459	-0.740695	-0.539551
26	Zm00001eb029300	GO:0009739	IEA	rs2	-0.00165838	0.0111832	-0.438648	-0.844616
27	Zm00001eb031690	GO:0009739	IEA	ca2p8	-0.0762223	0.246668	-0.0120445	0.148397
28	Zm00001eb033000	GO:0009739	IEA	uce1	0.0843213	0.0350637	-0.0347496	0.096367
30	Zm00001eb034810	GO:0009739	IEA	IDP4863	-0.271181	0.286286	-0.641949	-0.173531
31	Zm00001eb035230	GO:0009740	IEA	NA	-0.083662	-0.57078	-0.0768935	0.103026
34	Zm00001eb039370	GO:0009740	IEA	pco141552	-0.00187024	0.144597	-0.072125	0.0486366
38	Zm00001eb041710	GO:0009685	IEA	ga20ox6	0.460562	-0.346559	-0.479911	-0.336088
42	Zm00001eb048020	GO:0009686	IEA	an1	0.0646783	-0.155019	0.0172495	0.174011
44	Zm00001eb050910	GO:0009739	IEA	iqd5	0.381872	0.216696	-0.0280274	-0.108158
47	Zm00001eb051810	GO:0009740	IEA	NA	0.20903	0.13064	1.94578	-0.152501
48	Zm00001eb051860	GO:0009739	IEA	TIDP3143	-0.476095	-0.101429	-0.296608	0.405123
50	Zm00001eb054170	GO:0009739	IEA	ers25	0.0998729	0.133074	0.0837753	0.127941
53	Zm00001eb057040	GO:0009939	IEA	NA	-0.00832955	-0.301891	0.199281	0.152176
54	Zm00001eb058470	GO:0009739	IEA	snrkII8	-0.0859019	-0.167786	-0.0380788	-0.199948
56	Zm00001eb060130	GO:0009739	IEA	GRMZM2G329181	-0.505666	-0.404524	0.11214	-0.388604
58	Zm00001eb062210	GO:0009739	IEA	iws1	0.0939288	0.0562133	0.343433	-0.911144
59	Zm00001eb066260	GO:0009739	IEA	myb133	-0.108931	0.00711227	0.013232	0.0778833
61	Zm00001eb071070	GO:0009686	IEA	ks3	0.0561847	-0.00271391	0.247229	0.270095
66	Zm00001eb074270	GO:0009739	IEA	NA	-0.449521	-0.333857	-0.535808	-0.223573
69	Zm00001eb078760	GO:0009739	IEA	NA	0.0989994	0.0872417	0.155684	0.178142
72	Zm00001eb080820	GO:0009939	IEA	NA	0.131171	0.345132	-0.112205	-0.0224942
74	Zm00001eb083770	GO:0009739	IEA	NA	0.363291	0.067613	0.234485	-0.301785
75	Zm00001eb084540	GO:0009739	IEA	gpm120	-0.00303139	-0.0580565	0.05226	0.178654
77	Zm00001eb095690	GO:0009739	IEA	myb139	0.0139164	0.174549	-0.631355	-0.251998
78	Zm00001eb096080	GO:0009686	IEA	ctr3	0.0561004	0.00825973	-0.110627	0.19694
79	Zm00001eb099570	GO:0009739	IEA	myb35	0.09799	-0.363144	0.258982	-1.16918
83	Zm00001eb101500	GO:0009739	IEA	xer1	0.232332	0.0569299	-0.328915	-0.230033
87	Zm00001eb112200	GO:0009740	IEA	NA	0	0	-2.88987	1.1313
89	Zm00001eb120250	GO:0009686	IEA	ga2ox13	0.126344	-0.392759	1.29959	0.0310572
90	Zm00001eb122550	GO:0009740	IEA	glk14	-0.000239546	-0.442515	0.29327	0.362331
91	Zm00001eb123510	GO:0009739	IEA	smh5	0.0758259	0.104938	-0.155028	0.659503
96	Zm00001eb129360	GO:0009740	IEA	tub5	0.205285	0.331414	-0.0250973	-0.0280839
99	Zm00001eb133200	GO:0009686	IEA	ks4	0.164207	-0.122493	-0.162762	-0.293125
100	Zm00001eb134110	GO:0009739	IEA	uce6	0.0263002	0.0989081	0.10701	-0.0241991
103	Zm00001eb138370	GO:0009686	IEA	zhd21	0.387388	0.429335	-0.618603	0.453764
104	Zm00001eb138920	GO:0009739	IEA	myb8	-0.234894	0.178917	-0.239363	-0.146892
106	Zm00001eb143080	GO:0009739	IEA	mads69	0.0424908	0.53064	-0.323708	-0.120356
107	Zm00001eb144360	GO:0009939	IEA	NA	0.129331	0.164475	0.166533	-0.131055
109	Zm00001eb145600	GO:0009686	IEA	ga20ox3	-0.129889	0.0417737	-1.35634	0.165869
110	Zm00001eb147010	GO:0009739	IEA	mybr37	0.16029	-0.132495	0.804385	-0.237311
111	Zm00001eb147040	GO:0009739	IEA	NA	0.126373	-0.0203395	0.379501	0.233418
113	Zm00001eb150140	GO:0009686	IEA	myb138	0.319956	0.361974	0.280687	0.0645291
115	Zm00001eb153100	GO:0009939	IEA	hox3	0.0295473	-0.00893067	0.133598	0.10256
116	Zm00001eb153610	GO:0009739	IEA	iqd10	0.393081	-0.198354	-0.0180071	0.258208
118	Zm00001eb155280	GO:0009739	IEA	smh4	0.274275	0.190373	-0.0665036	-0.153517
120	Zm00001eb160740	GO:0009739	IEA	mybr6	-0.0403354	-0.140959	-0.0681486	-0.0253041
122	Zm00001eb167830	GO:0009740	IEA	NA	0.0167554	0.282672	0.921179	0.206988
124	Zm00001eb172450	GO:0009739	IEA	cca1	0.114848	0.464081	-0.594795	0.00772597
125	Zm00001eb172980	GO:0009739	IEA	AY107128	-0.0315452	-0.189825	-0.058278	0.00344319
126	Zm00001eb177370	GO:0009739	IEA	NA	-0.469266	-0.405762	0.33436	-0.897092
127	Zm00001eb180670	GO:0009686	IEA	cl152_1	0.029908	-0.248226	-0.0555178	-0.0177675
128	Zm00001eb181080	GO:0009740	IEA	NA	0.239861	0.268432	0.296662	0.443518
129	Zm00001eb183250	GO:0009740	IEA	NA	-0.0190914	-0.0852692	-0.108004	-0.500412
130	Zm00001eb187260	GO:0009739	IEA	mybr64	-0.154481	-0.232666	0.0271217	0.0375635
132	Zm00001eb193240	GO:0009739	IEA	NA	0.421428	0.453518	-0.0332775	0.054145
134	Zm00001eb194680	GO:0009740	IEA	rop8	0.0308722	-0.447072	0.480731	0.443262
136	Zm00001eb197780	GO:0009739	IEA	NA	-0.296942	-0.0647411	0.106088	0.190764
141	Zm00001eb210490	GO:0009686	IEA	NA	-0.318927	-0.233552	-0.156604	-0.230251
142	Zm00001eb212040	GO:0009739	IEA	iws2	0.0399398	0.225299	-0.0443999	0.119969
143	Zm00001eb213260	GO:0009739	IEA	NA	-0.371909	-0.27739	0.159864	-0.288573
145	Zm00001eb214180	GO:0009739	IEA	opst2	-0.00422279	0.218835	0.0197673	0.0228268
146	Zm00001eb215870	GO:0009686	IEA	gras55	0.431694	0.170178	-0.274599	-0.828767
148	Zm00001eb216810	GO:0009739	IEA	ers14	-0.103907	-0.0842426	0.0633078	0.13739
149	Zm00001eb217340	GO:0009739	IEA	pco120990	0.499963	0.315318	-0.287688	0.0183232
151	Zm00001eb218710	GO:0009739	IEA	smh6	0.242355	-0.111995	-0.204173	0.0135376
152	Zm00001eb219160	GO:0009739	IEA	snrkII10	-0.226346	-0.403181	-0.170743	-0.0126982
153	Zm00001eb221780	GO:0009739	IEA	NA	-0.425517	-0.164744	0.868432	0.0176392
157	Zm00001eb228140	GO:0009740	IEA	td1	-0.176168	-0.205741	-0.288381	-0.512056
158	Zm00001eb228670	GO:0009739	IEA	mybr96	0.0503695	0.0834865	-0.00973135	0.203322
160	Zm00001eb231170	GO:0009739	IEA	NA	0.218852	-0.149844	-0.00115453	-0.301491
161	Zm00001eb234120	GO:0009685	IEA	wrky48	0.163983	0.259491	0.263568	0.16601
163	Zm00001eb235510	GO:0009740	IEA	bzip61	-0.193306	0.023053	-0.271457	0.106309
165	Zm00001eb241530	GO:0009740	IEA	NA	0.126462	0.278971	-0.471027	0.112168
166	Zm00001eb242260	GO:0009686	IEA	NA	0.161717	-0.0556866	0.241932	0.189714
168	Zm00001eb242490	GO:0009686	IEA	ctr1	0.0291963	0.197628	0.170172	-0.0259829
176	Zm00001eb256600	GO:0009739	IEA	NA	0.237905	0.288145	-0.281051	-0.100804
177	Zm00001eb256740	GO:0009686	IEA	er1	0.224865	0.432516	2.03533	1.01679
178	Zm00001eb258130	GO:0009739	IEA	si660066d07	0.232044	0.372466	0.047856	-0.087671
181	Zm00001eb269400	GO:0009686	IEA	NA	-0.0846106	-0.144184	-0.12788	-0.203745
182	Zm00001eb274210	GO:0009739	IEA	mybr77	0.114983	0.0317529	0.1177	-0.177965
185	Zm00001eb278600	GO:0009740	IEA	NA	0.0342892	-0.0827906	-0.120492	0.224809
186	Zm00001eb278640	GO:0009686	IEA	er2	-0.140427	0.435802	0.982595	0.207174
187	Zm00001eb278830	GO:0009739	IEA	NA	0.205243	0.210852	3.07756	0.739948
189	Zm00001eb279580	GO:0009739	IEA	tcptf10	-0.284115	0.486227	-1.73944	0
190	Zm00001eb282800	GO:0009739	IEA	etr3	0.015607	-0.042113	0.217475	-0.0802295
196	Zm00001eb290350	GO:0009739	IEA	wrky57	0.243718	0.282312	0.373897	0.754413
197	Zm00001eb292740	GO:0009740	IEA	rop6	-0.281108	-0.0745809	0.076112	-0.301376
199	Zm00001eb294990	GO:0010476	IEA	rack1	0.228503	0.431619	-0.252915	-0.190375
201	Zm00001eb297830	GO:0009740	IEA	NA	0.0585739	0.133757	0.466527	-0.351438
203	Zm00001eb299510	GO:0009740	IEA	NA	0.00039201	0.201164	0.233358	-0.662111
206	Zm00001eb307070	GO:0009937	IEA	mmp187	-0.00922408	0.107081	0.0974993	0.176785
212	Zm00001eb313310	GO:0009739	IEA	o5	0.10809	0.0119235	0.237948	0.376557
214	Zm00001eb315450	GO:0009686	IEA	NA	0.531767	0.419024	0.788255	0.480134
218	Zm00001eb326830	GO:0009740	IEA	NA	0.516719	-0.199101	1.0143	0.186889
219	Zm00001eb327150	GO:0009740	IEA	NA	0.0710416	0.540348	-0.705249	-0.310518
220	Zm00001eb328280	GO:0009739	IEA	fdl1	-0.238007	0.0894221	0.166197	-0.161987
227	Zm00001eb336040	GO:0009939	IEA	NA	-0.181148	0.148678	-0.18235	-0.027725
228	Zm00001eb336820	GO:0009740	IEA	bzip122	0.384718	0.0281232	0.233957	0.027796
231	Zm00001eb347090	GO:0009739	IEA	NA	-0.369141	0.454425	-0.106174	-0.259297
234	Zm00001eb353230	GO:0009739	IEA	lbd38	-0.267235	0.0374562	0.508356	-0.575694
235	Zm00001eb353550	GO:0009739	IEA	iqd20	-0.574384	-0.51024	-0.222738	-0.693686
237	Zm00001eb357490	GO:0009739	IEA	smh1	-0.103098	-0.128948	0.279244	0.0774393
238	Zm00001eb360850	GO:0009739	IEA	myb10	0.254658	0.173782	1.0315	-0.0442239
239	Zm00001eb361200	GO:0009739	IEA	smh3	0.178913	0.218999	-0.11952	-0.158147
240	Zm00001eb362740	GO:0009739	IEA	lrp1	-0.0249522	0.128423	0.00907135	-0.0167067
241	Zm00001eb362820	GO:0009740	IEA	crr4	-0.255439	0.33169	0.061198	-0.234346
246	Zm00001eb367660	GO:0009739	IEA	myb36	-0.106721	0.00193282	0.0620243	0.0326955
247	Zm00001eb368640	GO:0009739	IEA	wrky115	-0.494012	0.0393346	0.479134	0.014964
250	Zm00001eb372070	GO:0009740	IEA	rop5	0.302286	0.126485	-0.426474	-0.330086
251	Zm00001eb372490	GO:0009739	IEA	tcptf9	0.0990099	0.400833	-0.742312	-1.00492
252	Zm00001eb374830	GO:0009740	IEA	ereb207	-0.00898183	-0.402324	-0.0443268	-0.457533
254	Zm00001eb378590	GO:0009740	IEA	gras42	-0.578789	-0.242634	1.28242	1.04216
256	Zm00001eb379300	GO:0009739	IEA	mybr69	-0.00651607	-0.0932888	-0.686501	-0.506168
258	Zm00001eb380490	GO:0009740	IEA	NA	0.155187	-0.463848	-1.02214	0.139619
259	Zm00001eb385070	GO:0009686	IEA	ko2	0.26932	-0.455752	-0.167089	0.0353362
262	Zm00001eb388460	GO:0009686	IEA	gras70	0.571353	0.10537	-0.212861	0.366878
264	Zm00001eb389960	GO:0009739	IEA	mybr86	-0.284108	-0.103753	-0.00368059	-0.190961
266	Zm00001eb391130	GO:0009739	IEA	mybst1	0.081453	-0.0482813	0.0667643	0.204928
267	Zm00001eb391740	GO:0009739	IEA	ufg70	0.164573	-0.131039	0.11131	0.255637
270	Zm00001eb394660	GO:0009938	IEA	gpm467	0.281983	0.156205	0.0170901	-0.369866
271	Zm00001eb397700	GO:0009739	IEA	ibp1	-0.374876	-0.514538	0.382862	0.106754
274	Zm00001eb403750	GO:0009739	IEA	mads1	0.550308	0.167872	0.393431	-0.131943
276	Zm00001eb405030	GO:0009740	IEA	NA	-0.292233	-0.351653	0.0665788	-0.0889656
277	Zm00001eb405450	GO:0009739	IEA	myb69	-0.0392579	-0.488233	0.0208171	0.58382
278	Zm00001eb406900	GO:0009739	IEA	NA	0.166149	-0.0799018	0.183645	-0.00111429
279	Zm00001eb415420	GO:0009686	IEA	cpps3	-0.0289696	0.146079	-0.0600733	-0.0367492
280	Zm00001eb416530	GO:0009739	IEA	mybr26	-0.0708701	-0.1991	-0.115326	-0.171624
281	Zm00001eb416660	GO:0009739	IEA	NA	-0.144649	-0.280643	-0.0336485	0.139749
282	Zm00001eb417610	GO:0009686	IEA	bhlh117	-0.198848	-0.274336	-0.202282	-0.39474
285	Zm00001eb421690	GO:0009739	IEA	NA	0.00769728	-0.0277422	-0.614956	-0.78978
287	Zm00001eb424820	GO:0009739	IEA	NA	0.145628	-0.0269636	-0.276029	-0.0467894
289	Zm00001eb426670	GO:0009739	IEA	myb132	-0.249975	-0.284561	0.32688	0.268211
291	Zm00001eb428680	GO:0009739	IEA	iqd25	-0.0586312	0.531271	-0.0710769	-0.0403115

### Sheet: GA_B73up_d1up
	GID	GO	EVIDENCE	SYMBOL	B73_54DAG_leaf	d1_54DAG_leaf	B73_90DAG_leaf	B73_90DAG_floret
32	Zm00001eb036990	GO:0009739	IEA	bhlh173	0.730236	0.587159	0.31678	0.31997
35	Zm00001eb040220	GO:0009740	IEA	srs1	0.845745	0.687675	0.323703	-0.162921
51	Zm00001eb054480	GO:0009740	IEA	d8	1.06854	1.36026	0.57626	0.407324
68	Zm00001eb077080	GO:0009686	IEA	ga2ox2	2.25117	1.15807	1.48991	0.62766
70	Zm00001eb080410	GO:0009739	IEA	cl22897_1a	1.04551	0.964502	3.05996	-0.7414
84	Zm00001eb103460	GO:0009740	IEA	srs2	3.02907	1.64843	0.736994	0.278603
112	Zm00001eb149460	GO:0009739	IEA	expa1	2.37154	1.12622	1.47826	0.903771
131	Zm00001eb192320	GO:0009740	IEA	ereb15	1.23193	0.839633	1.05197	0.0953274
147	Zm00001eb216610	GO:0009740	IEA	d9	0.962899	1.22079	0.397827	0.3605
154	Zm00001eb225320	GO:0009686	IEA	NA	1.10724	1.32242	-0.903172	0.316017
159	Zm00001eb228920	GO:0009740	IEA	NA	1.22895	0.784865	1.70909	0.491069
172	Zm00001eb247830	GO:0009686	IEA	ga2ox4	1.09134	1.40227	0.586817	1.06974
180	Zm00001eb268180	GO:0009740	IEA	ereb72	0.935831	1.09406	1.66152	1.31407
200	Zm00001eb295720	GO:0009686	IEA	ga2ox8	2.65324	2.30594	-0.641949	1.35385
205	Zm00001eb306330	GO:0009740	IEA	GRMZM2G148056	1.75365	0.813451	1.88363	-0.324808
211	Zm00001eb312610	GO:0009739	IEA	zhd13	0.723463	0.739754	-1.279	-0.545202
215	Zm00001eb319530	GO:0009740	IEA	srs7	0.988953	1.2542	0.706899	0.384644
221	Zm00001eb329140	GO:0009939	IEA	NA	1.38768	0.717279	-1.97309	-0.226425
242	Zm00001eb363040	GO:0009686	IEA	osca10	2.05319	1.07959	-0.876704	0.14525
273	Zm00001eb403360	GO:0009739	IEA	iqd24	0.895915	0.913383	2.05737	0.385603
283	Zm00001eb421530	GO:0009739	IEA	ereb125	2.24786	1.80178	-0.0183416	0.900744

### Sheet: GA_B73down_d1down
	GID	GO	EVIDENCE	SYMBOL	B73_54DAG_leaf	d1_54DAG_leaf	B73_90DAG_leaf	B73_90DAG_floret
4	Zm00001eb005740	GO:0009686	IEA	ereb130	-1.04859	-1.00567	0.525727	1.21401
10	Zm00001eb012040	GO:0009939	IEA	prh5	-0.635475	-0.741774	0.249518	0.300846
33	Zm00001eb038060	GO:0009739	IEA	amya2	-0.616597	-1.00968	1.17259	0.67609
36	Zm00001eb041330	GO:0009739	IEA	myb33	-1.09289	-0.843998	-2.2267	-1.75994
37	Zm00001eb041540	GO:0009739	IEA	myb125	-3.43195	-1.90072	0.345619	-3.63697
40	Zm00001eb047160	GO:0009686	IEA	ks1	-3.24282	-3.90035	-2.22029	-0.470195
45	Zm00001eb051510	GO:0009739	IEA	snrkII9	-0.978847	-0.884249	0.0625238	-0.0496662
60	Zm00001eb066440	GO:0009740	IEA	umc2186	-1.98936	-3.02307	3.76065	-0.00379506
71	Zm00001eb080690	GO:0009739	IEA	myb49	-1.8151	-1.99685	-0.576478	-0.126623
88	Zm00001eb112210	GO:0009740	IEA	NA	-0.889743	-1.63656	-1.14753	-0.363652
94	Zm00001eb125240	GO:0009740	IEA	NA	-2.63784	-1.51027	-0.494639	-0.520022
101	Zm00001eb136080	GO:0009739	IEA	ca2p12	-1.12937	-1.00915	-0.211538	-0.53819
105	Zm00001eb141310	GO:0009686	IEA	gras4	-1.65467	-1.25315	-1.05665	-1.50774
137	Zm00001eb197810	GO:0009739	IEA	NA	-1.18327	-1.13874	-0.060951	-0.545233
140	Zm00001eb206730	GO:0009685	IEA	wrky129	-1.29494	-0.796083	0.306787	-0.126554
150	Zm00001eb217590	GO:0009739	IEA	NA	-0.731023	-1.60892	-1.01334	-0.683802
155	Zm00001eb226490	GO:0009739	IEA	xth4	-0.805004	-0.620347	1.67095	-0.525946
179	Zm00001eb266360	GO:0009740	IEA	myb62	-1.01383	-2.7067	-0.251465	-1.17267
184	Zm00001eb275490	GO:0009739	IEA	myb158	-2.39401	-0.923024	-0.0638959	-1.64129
195	Zm00001eb287800	GO:0009740	IEA	gid1	-1.46072	-1.67554	-1.0216	-1.2454
204	Zm00001eb300670	GO:0009939	IEA	NA	-2.5966	-2.18131	-2.74178	-3.2862
217	Zm00001eb324600	GO:0009686	IEA	gras54	-1.16298	-0.825	-0.736708	-0.942112
224	Zm00001eb332640	GO:0009739	IEA	mybr107	-1.03522	-1.47395	-1.50308	-0.522626
226	Zm00001eb335320	GO:0009740	IEA	umc1304	-0.636377	-1.22059	-1.13862	0.134178
233	Zm00001eb353070	GO:0009740	IEA	rop7	-0.84609	-0.850491	0.10345	-0.0906889
243	Zm00001eb363140	GO:0009740	IEA	gras2	-2.68371	-1.52561	-2.08947	-2.55831
244	Zm00001eb366090	GO:0009686	IEA	ga20ox5	-2.47838	-2.09714	-1.97243	-3.84127
268	Zm00001eb392230	GO:0009739	IEA	myb52	-0.95984	-1.15822	-0.817504	-0.956021
292	Zm00001eb432460	GO:0009740	IEA	ereb190	-1.1614	-2.11502	0.273015	-0.00304978

### Sheet: GA_B73up_d1nc
	GID	GO	EVIDENCE	SYMBOL	B73_54DAG_leaf	d1_54DAG_leaf	B73_90DAG_leaf	B73_90DAG_floret
13	Zm00001eb013670	GO:0009739	IEA	ms9	2.64505	0.247092	-2.11416	-0.705706
14	Zm00001eb017400	GO:0009686	IEA	fht3	0.640298	0.282265	0.269938	0.188289
16	Zm00001eb020740	GO:0009739	IEA	lbd6	0.609735	0.566878	-0.0137654	-0.0279407
64	Zm00001eb071130	GO:0009686	IEA	ctr2	0.640514	0.0518107	0.088643	0.435551
82	Zm00001eb101130	GO:0009686	IEA	zhd16	0.585294	0.0413004	1.13005	0.758751
108	Zm00001eb145030	GO:0009739	IEA	NA	0.839107	-0.0394823	-0.291845	-0.122471
133	Zm00001eb194480	GO:0009739	IEA	NA	1.12899	0.341031	2.21554	1.69533
139	Zm00001eb202660	GO:0009740	IEA	srs3	0.754927	0.102343	-0.534715	-0.418166
167	Zm00001eb242320	GO:0009739	IEA	NA	1.0666	-0.0537698	-0.788185	-0.302269
170	Zm00001eb246190	GO:0009739	IEA	NA	0.701721	-0.150725	-0.246122	-1.03455
175	Zm00001eb255870	GO:0009739	IEA	NA	0.603183	0.436576	0.608224	-0.150899
194	Zm00001eb287060	GO:0009739	IEA	srs6	0.607932	0.45991	-0.474624	0.610897
248	Zm00001eb370660	GO:0009686	IEA	ga2ox10	1.89955	-0.271494	1.99125	1.53419
269	Zm00001eb393670	GO:0009739	IEA	mads76	0.687685	-0.299379	0.11717	-0.244916
286	Zm00001eb424050	GO:0009740	IEA	bzip88	1.90315	0.261846	1.06506	-3.33849
293	Zm00001eb440670	GO:0009739	IEA	NA	1.0477	0.55256	0.215035	-0.468232

### Sheet: GA_B73up_d1down
	GID	GO	EVIDENCE	SYMBOL	B73_54DAG_leaf	d1_54DAG_leaf	B73_90DAG_leaf	B73_90DAG_floret
8	Zm00001eb008740	GO:0009739	IEA	NA	4.34504	-0.818019	1.53255	2.97777
95	Zm00001eb127350	GO:0009739	IEA	NA	1.49837	-3.03735	1.25489	1.97208
156	Zm00001eb227800	GO:0009740	IEA	srs4	1.32528	-1.05069	0.649231	0.20576
174	Zm00001eb254600	GO:0009739	IEA	tcptf26	0.952225	-1.24755	-0.0219155	-0.472138
255	Zm00001eb379120	GO:0009686	IEA	d3	1.17014	-1.91453	-0.126488	-0.221549

### Sheet: GA_B73nc_d1up
	GID	GO	EVIDENCE	SYMBOL	B73_54DAG_leaf	d1_54DAG_leaf	B73_90DAG_leaf	B73_90DAG_floret
1	Zm00001eb001170	GO:0009686	IEA	pmp1	0.0529129	0.733026	-1.19754	-0.125292
52	Zm00001eb055700	GO:0009686	IEA	gras65	0.0965567	0.689652	0.534486	-0.0266912
57	Zm00001eb061750	GO:0009740	IEA	umc1118	0.244986	0.76474	1.49298	0.551702
65	Zm00001eb073660	GO:0009739	IEA	iqd26	0.384011	0.764514	0.0998532	0.0312945
76	Zm00001eb084560	GO:0009739	IEA	NA	0.223182	0.703449	-0.259291	-0.565122
80	Zm00001eb100360	GO:0009739	IEA	NA	0.32503	0.746238	1.6668	3.34145
86	Zm00001eb112170	GO:0009740	IEA	NA	0.450299	0.716464	0.917649	0.0191897
102	Zm00001eb136720	GO:0009739	IEA	myb6	0.545127	1.01703	-0.194986	0.277595
114	Zm00001eb152710	GO:0009686	IEA	ga2ox3	0.545294	1.0882	1.24603	0.755177
119	Zm00001eb158520	GO:0009740	IEA	gras46	0.579858	1.07296	0.211338	0.0335526
183	Zm00001eb275080	GO:0009685	IEA	wrky114	0.341591	1.31963	0.312945	0.586388
191	Zm00001eb283520	GO:0009739	IEA	NA	-0.226096	1.15361	0.247131	0.768472
192	Zm00001eb283860	GO:0009686	IEA	ga2ox6	0.280714	0.609173	0.857181	0.847969
208	Zm00001eb309480	GO:0009939	IEA	NA	-0.0433798	0.735942	-1.67766	-0.0999553
213	Zm00001eb314340	GO:0009739	IEA	NA	0.409973	0.710831	-0.683659	0.117806
232	Zm00001eb350030	GO:0009739	IEA	iqd19	-0.459723	0.929451	0.7582	0.660957
249	Zm00001eb371170	GO:0009739	IEA	iqd23	0	0.86461	-2.10303	-0.412048
253	Zm00001eb378340	GO:0009686	IEA	er3	0.325	1.21971	0.22086	-0.183719
263	Zm00001eb388620	GO:0009685	IEA	wrky124	0.419504	0.849006	-0.0828351	-0.0172738
290	Zm00001eb427460	GO:0071370	IEA	NA	0.386458	0.712297	0.213436	-0.0164059

### Sheet: GA_B73nc_d1down
	GID	GO	EVIDENCE	SYMBOL	B73_54DAG_leaf	d1_54DAG_leaf	B73_90DAG_leaf	B73_90DAG_floret
17	Zm00001eb021090	GO:0009686	IEA	cl945_1	0	-1.92607	-2.02253	-1.64716
25	Zm00001eb028820	GO:0009739	IEA	myb56	0.152184	-1.1456	-0.117705	0.11397
29	Zm00001eb033790	GO:0009739	IEA	xer3	-0.276437	-0.971442	-0.139547	-0.342063
49	Zm00001eb052250	GO:0009739	IEA	NA	0.0340602	-1.17563	-1.81763	-0.36731
62	Zm00001eb071080	GO:0009686	IEA	ks2	-0.571346	-1.43537	0.725232	0.315474
67	Zm00001eb075530	GO:0071370	IEA	ivr1	-0.100717	-0.769145	-0.0999727	-0.364314
73	Zm00001eb082590	GO:0009686	IEA	zhd15	-0.304307	-0.663432	1.82219	0.309908
85	Zm00001eb109860	GO:0009739	IEA	myb70	0.258335	-1.61136	0.507988	0.484907
97	Zm00001eb129520	GO:0009740	IEA	bhlh68	-0.343088	-0.726008	0.0392088	0.109529
98	Zm00001eb130050	GO:0009686	IEA	NA	-0.297649	-0.751359	-0.340798	-0.217888
117	Zm00001eb154350	GO:0009739	IEA	Zm00001d043586	0.0950244	-0.960429	0.0840512	0.116521
121	Zm00001eb163680	GO:0009739	IEA	zhd9	-0.0703773	-1.37974	-0.64633	-0.566055
123	Zm00001eb169990	GO:0009740	IEA	pco076094	-0.155091	-0.65022	-0.4349	-0.199706
135	Zm00001eb195830	GO:0009739	IEA	zhd18	0	-1.11945	0.13112	-1.19185
144	Zm00001eb213770	GO:0009740	IEA	NA	-0.447859	-0.691904	0.383006	3.25772e-05
169	Zm00001eb245040	GO:0009739	IEA	myb126	-0.190271	-0.825516	-1.02905	-0.748232
171	Zm00001eb247570	GO:0009739	IEA	myb41	-0.132262	-1.40317	-0.319868	-1.14515
173	Zm00001eb254260	GO:0009740	IEA	rop1	-0.204132	-0.753928	-0.235618	-0.350077
188	Zm00001eb279120	GO:0009686	IEA	bzip125	-0.10633	-1.09132	-0.0553353	-0.0465148
193	Zm00001eb284280	GO:0009740	IEA	rop3	-0.231531	-0.640099	0.451949	0.073442
209	Zm00001eb311730	GO:0009739	IEA	NA	0.226678	-0.610544	0.30387	0.555827
223	Zm00001eb332400	GO:0009740	IEA	pif3	0.251975	-2.53004	-0.304709	0.515887
225	Zm00001eb335060	GO:0009686	IEA	myb22	-0.149304	-0.889239	-0.550625	0.283337
236	Zm00001eb353760	GO:0009739	IEA	NA	-0.484801	-0.722917	-0.118675	-0.0871752
245	Zm00001eb366900	GO:0009686	IEA	bzip75	-0.0714747	-1.15816	0.223901	0.170085
260	Zm00001eb385100	GO:0009686	IEA	ko1	0.11027	-0.727612	-0.369637	-0.529816
265	Zm00001eb390540	GO:0009740	IEA	NA	-0.541553	-1.14445	-0.0322393	-0.298431
275	Zm00001eb404430	GO:0009686	IEA	NA	-0.211398	-0.688842	-0.0878828	-0.461858

### Sheet: GA_B73down_d1nc
	GID	GO	EVIDENCE	SYMBOL	B73_54DAG_leaf	d1_54DAG_leaf	B73_90DAG_leaf	B73_90DAG_floret
7	Zm00001eb008130	GO:0009740	IEA	gid4	-0.972495	0.231699	2.14178	1.95501
39	Zm00001eb045780	GO:0009739	IEA	myb121	-1.08037	-0.268107	0.790377	0.419916
43	Zm00001eb050790	GO:0009686	IEA	bhlh43	-0.854142	-0.290299	-0.241044	-0.211704
55	Zm00001eb059050	GO:0009740	IEA	NA	-1.13727	-0.449786	-0.467035	-0.885361
63	Zm00001eb071090	GO:0009686	IEA	tps1	-0.763266	-0.367166	0.857055	0.472577
93	Zm00001eb124790	GO:0009739	IEA	mads54	-1.10718	-0.449976	0.462397	-0.333827
138	Zm00001eb201930	GO:0009739	IEA	myb61	-2.28819	-0.110794	-0.117328	-0.240587
162	Zm00001eb234690	GO:0009739	IEA	myb50	-1.43379	-0.512089	0.412803	-0.570028
164	Zm00001eb240100	GO:0009740	IEA	gata15	-3.32774	-0.12542	-0.273321	-1.05764
198	Zm00001eb293690	GO:0009739	IEA	NA	-0.736041	-0.376514	0.416614	-0.243773
202	Zm00001eb298560	GO:0009686	IEA	Zm00001d018652	-0.632516	0.333311	-0.352261	0.0845032
207	Zm00001eb307400	GO:0009739	IEA	myb153	-0.584523	-0.553249	-0.392497	-0.342067
210	Zm00001eb312600	GO:0009739	IEA	myb162	-1.02332	-0.548006	0.72481	0.439749
216	Zm00001eb319580	GO:0009740	IEA	srs8	-1.0537	-0.187849	0.730561	0.086136
229	Zm00001eb341630	GO:0009739	IEA	NA	-1.52923	-0.416505	1.24261	-0.0588522
257	Zm00001eb379340	GO:0009686	IEA	gras32	-1.18031	0.429126	0.142198	-0.0894133
261	Zm00001eb387370	GO:0009739	IEA	myb112	-1.08761	-0.469378	-0.455331	-0.655301
272	Zm00001eb401080	GO:0009740	IEA	gid3	-0.77633	-0.226015	-0.393787	-0.714554
288	Zm00001eb425590	GO:0009739	IEA	pco093521b	-1.46891	-0.250121	0.226984	-0.169184

### Sheet: GA_B73down_d1up
	GID	GO	EVIDENCE	SYMBOL	B73_54DAG_leaf	d1_54DAG_leaf	B73_90DAG_leaf	B73_90DAG_floret
12	Zm00001eb012880	GO:0009739	IEA	NA	-3.28834	2.00614	-1.08531	-0.329626
41	Zm00001eb047820	GO:0009739	IEA	iqd3	-1.03059	0.89697	-1.1529	-0.192272
46	Zm00001eb051620	GO:0009739	IEA	lbd11	-3.96946	0.692871	-3.02922	-1.24477
81	Zm00001eb100790	GO:0009739	IEA	amya3	-0.942125	3.3328	1.50165	1.33103
92	Zm00001eb123770	GO:0009739	IEA	NA	-1.09288	0.680546	1.28136	2.94416
222	Zm00001eb332340	GO:0009739	IEA	mybr2	-0.67723	0.960539	0.142152	0.0787875
230	Zm00001eb344400	GO:0009740	IEA	scl1	-1.29891	1.09338	-2.30767	-1.7087
284	Zm00001eb421630	GO:0009739	IEA	NA	-0.594162	1.07959	0.200112	0.216594
